# Clinical Viability of Magnetic Bead Implants in Muscle

**DOI:** 10.1101/2022.08.01.502296

**Authors:** Cameron R. Taylor, William H. Clark, Ellen G. Clarrissimeaux, Seong Ho Yeon, Matthew J. Carty, Stuart R. Lipsitz, Roderick T. Bronson, Thomas J. Roberts, Hugh M. Herr

## Abstract

Human movement is accomplished through muscle contraction, yet there does not exist a portable system capable of monitoring muscle length changes in real time. To address this limitation, we previously introduced magnetomicrometry, a minimally-invasive tracking technique comprising two implanted magnetic beads in muscle and a magnetic field sensor array positioned on the body’s surface adjacent the implanted beads. The implant system comprises a pair of spherical magnetic beads, each with a first coating of nickel-copper-nickel and an outer coating of Parylene C. In parallel work, we demonstrate submillimeter accuracy of magnetic bead tracking for muscle contractions in an untethered freely-roaming avian model. Here, we address the clinical viability of magnetomicrometry. Using a specialized device to insert magnetic beads into muscle in avian and lagomorph models, we collect data to assess gait metrics, bead migration, and bead biocompatibility. For these animal models, we find no gait differences post- versus pre-implantation, and bead migration towards one another within muscle does not occur for initial bead separation distances greater than 3 cm. Further, using extensive biocompatibility testing, the implants are shown to be non-irritant, non-cytotoxic, non-allergenic, and non-irritating. Our cumulative results lend support for the viability of these magnetic bead implants for implantation in human muscle. We thus anticipate their imminent use in human-machine interfaces, such as in control of prostheses, exoskeletons, and in closed-loop neuroprosthetics to aid recovery from neurological disorders.
