## Supplementary material for "Clinical Viability of Magnetic Bead Implants in Muscle": StancePercent

### Sheet: Sheet1
Bird	Speed	Surgery	Left Stance %	Right Stance %
A	1.5	Pre	55.7692	54.902
A	1.5	Pre	61.5385	57.6923
A	1.5	Pre	57.6923	57.6923
A	1.5	Pre	58.8235	58.8235
A	1.5	Pre	59.2593	58.9286
A	1.5	Pre	60	56.6038
A	1.5	Pre	58.8235	55.102
A	1.5	Pre	54	56.8627
A	1.5	Pre	61.5385	56.6038
A	1.5	Pre	56.8627	57.6923
A	1.5	Pre	60	60.3774
A	1.5	Pre	58.8235	55.7692
A	1.5	Pre	55.5556	58.4906
A	1.5	Pre	59.6154	54.717
A	1.5	Pre	53.8462	56.8627
A	1.5	Pre	59.6154	55.3571
A	1.5	Pre	61.4035	58.4906
A	1.5	Pre	56.6038	53.8462
A	1.5	Pre	54.902	54
A	1.5	Pre	55.102	53.5714
A	1.5	Post	57.6923	57.6923
A	1.5	Post	56.6038	53.8462
A	1.5	Post	59.6154	57.6923
A	1.5	Post	56.6038	58.4906
A	1.5	Post	57.6923	52.8302
A	1.5	Post	57.6923	54.902
A	1.5	Post	58	58.4906
A	1.5	Post	55.7692	56
A	1.5	Post	56.3636	54.717
A	1.5	Post	54.902	55.5556
A	1.5	Post	61.5385	51.9231
A	1.5	Post	58.8235	54.902
A	1.5	Post	59.6154	56.6038
A	1.5	Post	56.3636	56
A	1.5	Post	59.2593	58.9286
A	1.5	Post	56.8627	56.6038
A	1.5	Post	54	55.102
A	1.5	Post	60.7843	56.8627
A	1.5	Post	56.6038	56.6038
A	1.5	Post	61.5385	60
A	2	Pre	52.1739	54.1667
A	2	Pre	57.4468	52.1739
A	2	Pre	54.1667	54.1667
A	2	Pre	52.0833	52.0833
A	2	Pre	53.1915	52.0833
A	2	Pre	53.1915	53.1915
A	2	Pre	52	55.3191
A	2	Pre	53.1915	54.1667
A	2	Pre	52.0833	51.0204
A	2	Pre	54.1667	55.3191
A	2	Pre	53.1915	55.3191
A	2	Pre	52.1739	55.3191
A	2	Pre	55.3191	52.0833
A	2	Pre	56.25	53.1915
A	2	Pre	53.0612	54.1667
A	2	Pre	51.0638	52.0833
A	2	Pre	57.4468	56.5217
A	2	Pre	53.1915	54.1667
A	2	Pre	54.3478	51.0638
A	2	Pre	52.9412	51.0204
A	2	Post	51.0638	52.0833
A	2	Post	55.3191	52.1739
A	2	Post	53.1915	54.1667
A	2	Post	54.1667	53.1915
A	2	Post	55.3191	53.0612
A	2	Post	53.1915	53.1915
A	2	Post	52	55.3191
A	2	Post	53.1915	54.1667
A	2	Post	54.1667	51.0204
A	2	Post	54.1667	55.3191
A	2	Post	53.1915	55.3191
A	2	Post	54.3478	54.1667
A	2	Post	55.3191	52.1739
A	2	Post	56.25	54.1667
A	2	Post	53.0612	54.1667
A	2	Post	51.0638	52.0833
A	2	Post	57.4468	56.5217
A	2	Post	51.0638	54.1667
A	2	Post	54.3478	51.0638
A	2	Post	54	55.5556
A	2.5	Pre	50	52.2727
A	2.5	Pre	51.1628	50
A	2.5	Pre	51.1111	50
A	2.5	Pre	51.1628	52.2727
A	2.5	Pre	51.1111	52.2727
A	2.5	Pre	53.4884	50
A	2.5	Pre	52.2727	53.4884
A	2.5	Pre	52.2727	52.2727
A	2.5	Pre	50	52.2727
A	2.5	Pre	50	52.2727
A	2.5	Pre	51.1111	51.1111
A	2.5	Pre	51.1628	52.2727
A	2.5	Pre	53.3333	52.2727
A	2.5	Pre	50	52.2727
A	2.5	Pre	51.1111	53.3333
A	2.5	Pre	52.2727	52.2727
A	2.5	Pre	53.4884	50
A	2.5	Pre	51.1111	51.1628
A	2.5	Pre	53.6585	53.4884
A	2.5	Pre	55.814	50
A	2.5	Post	51.1628	52.2727
A	2.5	Post	50	51.1628
A	2.5	Post	50	52.1739
A	2.5	Post	47.619	50
A	2.5	Post	53.4884	51.1111
A	2.5	Post	50	48.8889
A	2.5	Post	48.8889	50
A	2.5	Post	50	48.8889
A	2.5	Post	50	48.8372
A	2.5	Post	50	53.4884
A	2.5	Post	51.1628	51.1111
A	2.5	Post	51.1111	50
A	2.5	Post	50	52.2727
A	2.5	Post	50	52.2727
A	2.5	Post	51.1628	51.1628
A	2.5	Post	52.2727	52.2727
A	2.5	Post	52.2727	52.2727
A	2.5	Post	50	52.2727
A	2.5	Post	48.8889	52.2727
A	2.5	Post	53.6585	50
A	3	Pre	50	48.7805
A	3	Pre	50	47.619
A	3	Pre	48.7805	50
A	3	Pre	48.7805	47.619
A	3	Pre	46.5116	47.619
A	3	Pre	46.3415	48.7805
A	3	Pre	47.619	50
A	3	Pre	47.619	50
A	3	Pre	45.2381	47.5
A	3	Pre	46.3415	47.619
A	3	Pre	45.2381	50
A	3	Pre	48.7805	50
A	3	Pre	47.619	47.619
A	3	Pre	43.9024	45.2381
A	3	Pre	48.7805	47.619
A	3	Pre	48.7805	50
A	3	Pre	50	51.2195
A	3	Pre	47.619	50
A	3	Pre	47.619	47.619
A	3	Pre	46.5116	47.619
A	3	Post	50	48.7805
A	3	Post	48.7805	47.619
A	3	Post	47.5	50
A	3	Post	50	47.619
A	3	Post	45.2381	45.2381
A	3	Post	46.3415	47.619
A	3	Post	47.619	48.7805
A	3	Post	47.619	47.619
A	3	Post	46.3415	47.5
A	3	Post	48.7805	47.619
A	3	Post	46.5116	47.619
A	3	Post	48.7805	50
A	3	Post	47.619	47.619
A	3	Post	48.7805	51.2195
A	3	Post	47.619	48.7805
A	3	Post	46.3415	51.2195
A	3	Post	48.7805	50
A	3	Post	47.619	48.8372
A	3	Post	47.619	45.2381
A	3	Post	55.5556	48.7179
A	3.5	Pre	45	46.1538
A	3.5	Pre	43.5897	46.1538
A	3.5	Pre	46.1538	46.1538
A	3.5	Pre	45	45
A	3.5	Pre	45.9459	46.1538
A	3.5	Pre	48.7805	46.1538
A	3.5	Pre	46.1538	48.7179
A	3.5	Pre	46.1538	48.7179
A	3.5	Pre	48.7179	48.7179
A	3.5	Pre	47.5	45
A	3.5	Pre	47.3684	47.3684
A	3.5	Pre	46.1538	46.1538
A	3.5	Pre	48.6486	48.6486
A	3.5	Pre	52.6316	51.2821
A	3.5	Pre	48.7179	47.3684
A	3.5	Pre	48.7179	48.7179
A	3.5	Pre	48.7179	46.1538
A	3.5	Pre	45	43.5897
A	3.5	Pre	44.7368	45
A	3.5	Pre	51.4286	46.1538
A	3.5	Post	47.5	45
A	3.5	Post	46.1538	46.1538
A	3.5	Post	47.5	47.3684
A	3.5	Post	46.1538	46.3415
A	3.5	Post	46.1538	46.1538
A	3.5	Post	47.5	46.1538
A	3.5	Post	46.1538	48.7179
A	3.5	Post	46.1538	48.7179
A	3.5	Post	48.7179	48.7179
A	3.5	Post	48.7179	46.1538
A	3.5	Post	46.1538	46.1538
A	3.5	Post	46.1538	46.1538
A	3.5	Post	48.6486	48.6486
A	3.5	Post	50	51.2821
A	3.5	Post	47.5	47.3684
A	3.5	Post	47.3684	48.7179
A	3.5	Post	48.7179	46.1538
A	3.5	Post	45	46.1538
A	3.5	Post	44.7368	47.5
A	3.5	Post	51.4286	51.4286
B	1.5	Pre	55.9322	54.2373
B	1.5	Pre	57.6271	59.322
B	1.5	Pre	62.7119	55.7377
B	1.5	Pre	55.5556	56.6667
B	1.5	Pre	57.6271	59.0164
B	1.5	Pre	59.0164	54.8387
B	1.5	Pre	54.0984	55.9322
B	1.5	Pre	57.6271	59.322
B	1.5	Pre	59.6774	57.377
B	1.5	Pre	61.2903	57.1429
B	1.5	Pre	57.377	57.377
B	1.5	Pre	57.6271	55
B	1.5	Pre	56.4516	55
B	1.5	Pre	56.8966	56.6667
B	1.5	Pre	61.2903	54.8387
B	1.5	Pre	60	57.377
B	1.5	Pre	58.7302	54.2373
B	1.5	Pre	57.377	60.6557
B	1.5	Pre	58.0645	57.1429
B	1.5	Pre	57.5758	56.9231
B	1.5	Post	60	56.6667
B	1.5	Post	50.7937	59.0164
B	1.5	Post	58.3333	53.2258
B	1.5	Post	57.377	55.9322
B	1.5	Post	59.322	61.0169
B	1.5	Post	59.6774	54.8387
B	1.5	Post	62.2951	56.4516
B	1.5	Post	59.6774	57.377
B	1.5	Post	57.6271	55.9322
B	1.5	Post	58.0645	55.7377
B	1.5	Post	55.9322	58.3333
B	1.5	Post	60.6557	54.8387
B	1.5	Post	59.0164	55.7377
B	1.5	Post	58.0645	54.2373
B	1.5	Post	58.3333	58.0645
B	1.5	Post	61.2903	55.5556
B	1.5	Post	60.9375	56.25
B	1.5	Post	58.0645	58.3333
B	1.5	Post	57.1429	57.1429
B	1.5	Post	55	50.7463
B	2	Pre	50	47.0588
B	2	Pre	48.0769	49.0196
B	2	Pre	47.1698	50
B	2	Pre	50.9091	49.0909
B	2	Pre	50	52.9412
B	2	Pre	49.0566	50.9091
B	2	Pre	52.8302	50.9434
B	2	Pre	52.8302	50.9434
B	2	Pre	50.9091	49.0909
B	2	Pre	51.8519	46.4286
B	2	Pre	50.9091	51.9231
B	2	Pre	51.8519	49.1228
B	2	Pre	56.3636	50.9434
B	2	Pre	52.8302	49.0566
B	2	Pre	48.2143	48.2143
B	2	Pre	50.9434	50.9091
B	2	Pre	53.4483	49.0909
B	2	Pre	47.1698	50
B	2	Pre	50	50
B	2	Pre	47.541	48.2143
B	2	Post	52	49.0196
B	2	Post	48.1481	50.9804
B	2	Post	48.0769	50
B	2	Post	53.7037	49.0909
B	2	Post	50.9091	52.9412
B	2	Post	48.1481	50
B	2	Post	52.9412	50
B	2	Post	52.7273	50.9434
B	2	Post	51.8519	50.9091
B	2	Post	50.9091	48.2143
B	2	Post	50	51.9231
B	2	Post	51.8519	49.1228
B	2	Post	56.3636	50.9434
B	2	Post	50.9434	50
B	2	Post	50.9091	49.1228
B	2	Post	51.8519	51.8519
B	2	Post	54.386	49.1228
B	2	Post	50	50
B	2	Post	50	49.0909
B	2	Post	52.7273	51.9231
B	2.5	Pre	49.0196	45.098
B	2.5	Pre	49.0196	48
B	2.5	Pre	48	47.9167
B	2.5	Pre	48.9796	48.9796
B	2.5	Pre	47.9167	46
B	2.5	Pre	50	46.9388
B	2.5	Pre	49.0196	48.9796
B	2.5	Pre	48	48
B	2.5	Pre	50	48.9796
B	2.5	Pre	53.0612	51.0204
B	2.5	Pre	52	50
B	2.5	Pre	46.9388	48
B	2.5	Pre	47.9167	45.098
B	2.5	Pre	50	50
B	2.5	Pre	51.0204	50
B	2.5	Pre	48	46.1538
B	2.5	Pre	52.0833	48.9796
B	2.5	Pre	52	47.9167
B	2.5	Pre	50	46
B	2.5	Pre	46	44
B	2.5	Post	49.0196	45.098
B	2.5	Post	49.0196	48
B	2.5	Post	48	47.9167
B	2.5	Post	48.9796	48.9796
B	2.5	Post	47.9167	46
B	2.5	Post	50	46
B	2.5	Post	52	47.9167
B	2.5	Post	52	48
B	2.5	Post	51.0204	48.9796
B	2.5	Post	50.9804	51.0204
B	2.5	Post	46.9388	50
B	2.5	Post	47.9167	48
B	2.5	Post	47.9167	45.098
B	2.5	Post	50	50
B	2.5	Post	50	47.9167
B	2.5	Post	48	46.1538
B	2.5	Post	50	48.9796
B	2.5	Post	50	47.9167
B	2.5	Post	48	46.9388
B	2.5	Post	46.8085	50
B	3	Pre	48.8889	46.6667
B	3	Pre	47.8261	46.8085
B	3	Pre	50	47.8261
B	3	Pre	47.8261	44.6809
B	3	Pre	45.8333	45.6522
B	3	Pre	46.8085	44.6809
B	3	Pre	45.6522	45.6522
B	3	Pre	46.6667	47.8261
B	3	Pre	50	45.6522
B	3	Pre	48.8889	47.8261
B	3	Pre	48.9362	46.8085
B	3	Pre	47.8261	46.6667
B	3	Pre	46.6667	46.6667
B	3	Pre	46.8085	47.8261
B	3	Pre	48.8889	47.8261
B	3	Pre	48.8889	47.8261
B	3	Pre	48.9362	45.6522
B	3	Pre	46.8085	45.6522
B	3	Pre	48.8889	47.8261
B	3	Pre	48	48.8889
B	3	Post	45.6522	46.6667
B	3	Post	46.6667	46.8085
B	3	Post	47.8261	47.8261
B	3	Post	50	45.6522
B	3	Post	44.898	46.8085
B	3	Post	45.6522	44.6809
B	3	Post	45.6522	44.6809
B	3	Post	46.6667	44.4444
B	3	Post	50	45.6522
B	3	Post	50	47.8261
B	3	Post	48.9362	46.8085
B	3	Post	46.6667	46.6667
B	3	Post	48.8889	45.6522
B	3	Post	46.8085	44.4444
B	3	Post	48.8889	47.8261
B	3	Post	51.1111	47.8261
B	3	Post	48.9362	45.6522
B	3	Post	46.8085	45.6522
B	3	Post	45.6522	47.8261
B	3	Post	48.8889	47.8261
B	3.5	Pre	46.6667	45.2381
B	3.5	Pre	43.4783	45.6522
B	3.5	Pre	44.186	45.4545
B	3.5	Pre	42.2222	42.2222
B	3.5	Pre	45.4545	43.1818
B	3.5	Pre	45.4545	43.1818
B	3.5	Pre	46.5116	45.4545
B	3.5	Pre	48.8372	46.5116
B	3.5	Pre	48.8372	46.5116
B	3.5	Pre	46.5116	44.186
B	3.5	Pre	54.5455	45.4545
B	3.5	Pre	53.4884	44.186
B	3.5	Pre	53.4884	45.4545
B	3.5	Pre	53.4884	45.2381
B	3.5	Pre	53.4884	46.5116
B	3.5	Pre	54.5455	45.4545
B	3.5	Pre	53.4884	44.186
B	3.5	Pre	54.5455	44.186
B	3.5	Pre	54.7619	48.8372
B	3.5	Pre	45.8333	44.4444
B	3.5	Post	45.4545	45.4545
B	3.5	Post	46.5116	44.4444
B	3.5	Post	43.4783	43.1818
B	3.5	Post	40.4255	41.3043
B	3.5	Post	42.8571	40.9091
B	3.5	Post	46.5116	45.4545
B	3.5	Post	47.7273	41.8605
B	3.5	Post	44.186	44.186
B	3.5	Post	43.4783	44.4444
B	3.5	Post	43.4783	41.3043
B	3.5	Post	41.3043	42.2222
B	3.5	Post	45	42.2222
B	3.5	Post	52.381	45.2381
B	3.5	Post	50	47.619
B	3.5	Post	45.4545	43.1818
B	3.5	Post	44.6809	42.2222
B	3.5	Post	44.6809	40.4255
B	3.5	Post	44.186	43.1818
B	3.5	Post	42.2222	43.1818
B	3.5	Post	45.2381	44.186
C	1.5	Pre	62.7119	60
C	1.5	Pre	58.1818	58.9286
C	1.5	Pre	56.6038	58.9286
C	1.5	Pre	60.7143	58.9286
C	1.5	Pre	61.6667	58.6207
C	1.5	Pre	56.1404	58.1818
C	1.5	Pre	58.9286	56.1404
C	1.5	Pre	57.1429	60
C	1.5	Pre	58.9286	59.6491
C	1.5	Pre	56.6038	56.6038
C	1.5	Pre	59.2593	57.8947
C	1.5	Pre	61.2903	58.3333
C	1.5	Pre	56.1404	56.1404
C	1.5	Pre	59.6491	60.3448
C	1.5	Pre	58.6207	58.6207
C	1.5	Pre	61.8182	58.9286
C	1.5	Pre	62.7119	58.9286
C	1.5	Pre	59.6491	58.6207
C	1.5	Pre	58.9286	61.1111
C	1.5	Pre	57.8947	56.8966
C	1.5	Post	60.3448	56.1404
C	1.5	Post	59.2593	59.2593
C	1.5	Post	62.2642	58.1818
C	1.5	Post	56.1404	56.3636
C	1.5	Post	60	55.1724
C	1.5	Post	55.9322	56.3636
C	1.5	Post	57.6923	55.9322
C	1.5	Post	60	58.8235
C	1.5	Post	57.4074	57.1429
C	1.5	Post	58.9286	55.3571
C	1.5	Post	60	54.717
C	1.5	Post	58.4906	61.8182
C	1.5	Post	57.8947	57.1429
C	1.5	Post	59.322	58.6207
C	1.5	Post	54.2373	55.9322
C	1.5	Post	60.3774	58.6207
C	1.5	Post	64.2857	58.4906
C	1.5	Post	57.8947	58.9286
C	1.5	Post	60	55.5556
C	1.5	Post	59.6491	61.4035
C	2	Pre	57.1429	54.902
C	2	Pre	55.102	55.3191
C	2	Pre	55.102	56.6038
C	2	Pre	62.963	58.8235
C	2	Pre	52.9412	54.902
C	2	Pre	56	52.8302
C	2	Pre	58.4906	57.1429
C	2	Pre	56.25	53.0612
C	2	Pre	52.9412	53.8462
C	2	Pre	57.1429	52
C	2	Pre	54.902	56
C	2	Pre	56.8627	56.8627
C	2	Pre	56	52.9412
C	2	Pre	55.7692	54.902
C	2	Pre	54.902	56
C	2	Pre	55.3191	52
C	2	Pre	55.7692	56
C	2	Pre	55.7692	58
C	2	Pre	58.3333	54.1667
C	2	Pre	55.102	50.9434
C	2	Post	55.102	54.717
C	2	Post	62.963	58.8235
C	2	Post	52.9412	53.8462
C	2	Post	56	52.9412
C	2	Post	58.4906	56.8627
C	2	Post	56.25	52.0833
C	2	Post	53.8462	54.902
C	2	Post	57.4468	54
C	2	Post	55.7692	56.8627
C	2	Post	56.8627	54.902
C	2	Post	56	52.9412
C	2	Post	55.7692	54.902
C	2	Post	54.902	56
C	2	Post	55.3191	52
C	2	Post	55.7692	54.902
C	2	Post	55.7692	57.1429
C	2	Post	59.5745	54.1667
C	2	Post	54.902	54
C	2	Post	51.1111	58.3333
C	2	Post	50	58
C	2.5	Pre	50	48.9362
C	2.5	Pre	54.3478	51.1111
C	2.5	Pre	54.3478	52.1739
C	2.5	Pre	53.1915	51.0638
C	2.5	Pre	53.1915	51.0638
C	2.5	Pre	51.0638	53.1915
C	2.5	Pre	54.3478	47.8261
C	2.5	Pre	52.0833	53.1915
C	2.5	Pre	53.3333	48
C	2.5	Pre	54.3478	51.1628
C	2.5	Pre	55.3191	53.3333
C	2.5	Pre	51.0638	50
C	2.5	Pre	53.1915	52.0833
C	2.5	Pre	52.1739	52.1739
C	2.5	Pre	54.1667	52.1739
C	2.5	Pre	53.3333	52.1739
C	2.5	Pre	52.1739	51.0638
C	2.5	Pre	53.1915	50
C	2.5	Pre	54.3478	51.0638
C	2.5	Pre	53.1915	51.0204
C	2.5	Post	56.5217	52.0833
C	2.5	Post	54.3478	51.1111
C	2.5	Post	53.1915	52.1739
C	2.5	Post	53.1915	53.1915
C	2.5	Post	51.0638	50
C	2.5	Post	57.7778	52.1739
C	2.5	Post	51.0204	47.8261
C	2.5	Post	55.5556	52.0833
C	2.5	Post	53.1915	48.8889
C	2.5	Post	54.3478	55.3191
C	2.5	Post	52.1739	53.3333
C	2.5	Post	51.0204	50
C	2.5	Post	51.1111	52.0833
C	2.5	Post	54.1667	50
C	2.5	Post	53.3333	52.1739
C	2.5	Post	52.1739	51.0638
C	2.5	Post	53.1915	50
C	2.5	Post	53.1915	50
C	2.5	Post	53.1915	51.0638
C	2.5	Post	53.1915	52.0833
C	3	Pre	47.7273	47.7273
C	3	Pre	48.8889	48.8889
C	3	Pre	50	48.8372
C	3	Pre	47.7273	51.1111
C	3	Pre	47.8261	50
C	3	Pre	51.1111	46.6667
C	3	Pre	46.6667	48.8889
C	3	Pre	50	50
C	3	Pre	47.7273	50
C	3	Pre	50	50
C	3	Pre	52.2727	47.7273
C	3	Pre	48.8889	48.8889
C	3	Pre	52.2727	46.6667
C	3	Pre	48.8889	48.8889
C	3	Pre	50	47.8261
C	3	Pre	51.1111	45.4545
C	3	Pre	48.8889	46.6667
C	3	Pre	50	47.7273
C	3	Pre	48.8889	48.8889
C	3	Pre	52.381	47.7273
C	3	Post	45.4545	47.7273
C	3	Post	48.8889	48.8889
C	3	Post	50	48.8372
C	3	Post	47.7273	47.8261
C	3	Post	45.6522	48.8889
C	3	Post	48.8889	46.6667
C	3	Post	46.6667	48.8889
C	3	Post	50	50
C	3	Post	47.7273	50
C	3	Post	50	50
C	3	Post	50	47.7273
C	3	Post	46.6667	48.8889
C	3	Post	50	46.6667
C	3	Post	48.8889	48.8889
C	3	Post	50	47.8261
C	3	Post	51.1111	45.4545
C	3	Post	51.1111	46.6667
C	3	Post	47.7273	44.4444
C	3	Post	48.8889	47.7273
C	3	Post	51.2195	50
C	3.5	Pre	48.7179	48.7179
C	3.5	Pre	47.5	46.3415
C	3.5	Pre	50	45.2381
C	3.5	Pre	48.8372	50
C	3.5	Pre	50	47.5
C	3.5	Pre	48.7179	47.5
C	3.5	Pre	48.8372	46.5116
C	3.5	Pre	47.5	47.5
C	3.5	Pre	50	47.5
C	3.5	Pre	48.7179	47.5
C	3.5	Pre	47.619	48.7805
C	3.5	Pre	46.5116	48.8372
C	3.5	Pre	47.619	45.2381
C	3.5	Pre	46.3415	46.3415
C	3.5	Pre	50	47.619
C	3.5	Pre	47.619	46.5116
C	3.5	Pre	48.7805	47.619
C	3.5	Pre	47.7273	47.619
C	3.5	Pre	46.3415	46.3415
C	3.5	Pre	44.4444	44.4444
C	3.5	Post	48.7805	46.5116
C	3.5	Post	50	47.619
C	3.5	Post	47.619	44.4444
C	3.5	Post	47.619	43.5897
C	3.5	Post	47.619	45.2381
C	3.5	Post	46.3415	46.3415
C	3.5	Post	48.7805	46.3415
C	3.5	Post	48.7805	48.7805
C	3.5	Post	47.7273	46.5116
C	3.5	Post	48.7805	47.619
C	3.5	Post	50	47.619
C	3.5	Post	46.5116	46.5116
C	3.5	Post	47.619	51.2195
C	3.5	Post	47.619	48.8372
C	3.5	Post	48.7805	48.7805
C	3.5	Post	47.619	47.619
C	3.5	Post	47.619	47.619
C	3.5	Post	46.5116	47.619
C	3.5	Post	45.2381	46.5116
C	3.5	Post	51.2821	51.2821
